# Tissue-resident skeletal muscle macrophages promote recovery from viral pneumonia-induced sarcopenia in normal aging

**DOI:** 10.1101/2025.01.09.631996

**Authors:** Constance E. Runyan, Lucy Luo, Lynn C. Welch, Ziyan Lu, Fei Chen, Maxwell J. Schleck, Radmila A. Nafikova, Rogan A. Grant, Raul Piseaux Aillon, Karolina J. Senkow, Elsie G. Bunyan, William T. Plodzeen, Hiam Abdala-Valencia, Craig Weiss, Laura A. Dada, Edward B. Thorp, Jacob I. Sznajder, Navdeep S. Chandel, Alexander V. Misharin, G.R. Scott Budinger

**Affiliations:** Division of Pulmonary and Critical Care Medicine, Department of Medicine, Simpson Querrey Lung Institute for Translational Sciences. Northwestern University. Chicago, IL, USA; Department of Neuroscience, Northwestern University Feinberg School of Medicine. Chicago, IL, USA; Department of Pathology, Northwestern University Feinberg School of Medicine, Chicago, IL, USA

**Author notes:** These authors contributed equally (Alexander V. Misharin, G.R. Scott Budinger).

## Abstract

Sarcopenia, which diminishes lifespan and healthspan in the elderly, is commonly exacerbated by viral pneumonia, including influenza and COVID-19. In a study of influenza A pneumonia in mice, young mice fully recovered from sarcopenia, while older mice did not. We identified a population of tissue-resident skeletal muscle macrophages that form a spatial niche with satellite cells and myofibers in young mice but are lost with age. Mice with a gain-of-function mutation in the Mertk receptor maintained this macrophage-myofiber interaction during aging and fully recovered from influenza-induced sarcopenia. In contrast, deletion of Mertk in macrophages or loss of Cx3cr1 disrupted this niche, preventing muscle regeneration. Heterochronic parabiosis did not restore the niche in old mice. These findings suggest that age-related loss of Mertk in muscle tissue-resident macrophages disrupts the cellular signaling necessary for muscle regeneration after viral pneumonia, offering a potential target to mitigate sarcopenia in aging.
