## Supplementary material for "Tissue-resident skeletal muscle macrophages promote recovery from viral pneumonia-induced sarcopenia in normal aging": Xenium Probes List

### Sheet: Supplemental Table 1
Supplemental Table 1: Xenium Probes in Mouse Multi-Tissue Standard Panel
Gene	Ensembl ID	Num_Probesets	Codewords	Annotation
0610005C13Rik	ENSMUSG00000109644	6	1	Kidney: epithelial cell of proximal tubule
1110017D15Rik	ENSMUSG00000028441	7	1	Lung: ciliated columnar cell of tracheobronchial tree
2610528A11Rik	ENSMUSG00000096001	8	1	Large Intestine: enterocyte of epithelium of large intestine
5330417C22Rik	ENSMUSG00000040412	8	1	Pancreas: pancreatic A cell
6330403K07Rik	ENSMUSG00000018451	8	1	Lung: pulmonary interstitial fibroblast
A330076H08Rik	ENSMUSG00000109321	8	1	Pancreas: pancreatic A cell; Brain: GABAergic neuron
Aadat	ENSMUSG00000057228	8	1	Kidney: brush cell
Abca13	ENSMUSG00000004668	8	1	Kidney: kidney collecting duct epithelial cell
Abcb11	ENSMUSG00000027048	8	1	Liver: hepatocyte
Acan	ENSMUSG00000030607	8	1	Trachea: chondrocyte
Ace2	ENSMUSG00000015405	8	1	Pancreas: pancreatic PP cell
Ackr3	ENSMUSG00000044337	8	1	Lymph Node: subcapsular ceiling lymphatic endothelial cell
Actl6b	ENSMUSG00000029712	8	1	Lung: lung neuroendocrine cell; Brain: glutamatergic neuron
Actn3	ENSMUSG00000006457	8	1	Limb Muscle: cell of skeletal muscle
Ager	ENSMUSG00000015452	6	1	Lung: type II pneumocyte
Aif1l	ENSMUSG00000001864	8	1	Kidney: kidney collecting duct principal cell
Aldh1b1	ENSMUSG00000035561	8	1	Large Intestine: intestinal crypt stem cell
Alox5ap	ENSMUSG00000060063	8	1	Lung: classical monocyte
Ambp	ENSMUSG00000028356	8	1	Pancreas: pancreatic ductal cell
Angpt2	ENSMUSG00000031465	8	1	Kidney: podocyte (sensu Diptera)
Anxa2	ENSMUSG00000032231	8	1	Lymph Node: valve lymphatic endothelial cell; Skin of Body: fibroblast; Skin of Body: keratinocyte stem cell
Anxa8	ENSMUSG00000021950	8	1	Skin of Body: stem cell of epidermis
Aplp1	ENSMUSG00000006651	8	1	Pancreas: pancreatic A cell
Apoc2	ENSMUSG00000002992	6	1	Lung: intermediate monocyte
Apoc4	ENSMUSG00000074336	2	1	Liver: hepatocyte
Aqp1	ENSMUSG00000004655	8	1	Kidney: kidney cortex artery cell
Aqp3	ENSMUSG00000028435	8	1	Bladder Lumen: bladder urothelial cell; Skin of Body: stem cell of epidermis
Aqp4	ENSMUSG00000024411	8	1	Kidney: kidney collecting duct principal cell
Aqp5	ENSMUSG00000044217	5	1	Lung: club cell
Aqp7	ENSMUSG00000028427	8	1	Heart: endothelial cell of coronary artery
Areg	ENSMUSG00000029378	8	1	Bladder Lumen: bladder urothelial cell; Lung: lung macrophage
Arpp21	ENSMUSG00000032503	8	1	Thymus: DN3 thymocyte; Brain: glutamatergic neuron
Asb9	ENSMUSG00000031384	8	1	Kidney: kidney loop of Henle thick ascending limb epithelial cell
Ascl1	ENSMUSG00000020052	8	1	Lung: lung neuroendocrine cell; Brain: astrocyte
Aspn	ENSMUSG00000021388	8	1	Lung: pulmonary interstitial fibroblast; Skin of Body: fibroblast
Asprv1	ENSMUSG00000033508	7	1	Heart: mast cell
Asz1	ENSMUSG00000010796	8	1	Bladder Lumen: bladder cell; Lung: adventitial cell
Atp6v0d2	ENSMUSG00000028238	8	1	Lung: alveolar macrophage
Atp6v1b1	ENSMUSG00000006269	8	1	Mammary Gland: luminal epithelial cell of mammary gland
AU021092	ENSMUSG00000051669	8	1	Kidney: fenestrated cell
B4galnt2	ENSMUSG00000013418	8	1	Large Intestine: epithelial cell of large intestine
Bgn	ENSMUSG00000031375	5	1	Lymph Node: subcapsular ceiling lymphatic endothelial cell; Trachea: mesenchymal cell; Limb Muscle: mesenchymal stem cell
Bmp2	ENSMUSG00000027358	8	1	Lymph Node: subcapsular floor lymphatic endothelial cell
Bst1	ENSMUSG00000029082	8	1	Kidney: podocyte (sensu Diptera)
C3	ENSMUSG00000024164	5	1	Pancreas: pancreatic stellate cell
C5ar1	ENSMUSG00000049130	8	1	Heart: mast cell
Calb1	ENSMUSG00000028222	8	1	Kidney: kidney collecting duct epithelial cell; Brain: GABAergic neuron
Calcrl	ENSMUSG00000059588	8	1	Lung: bronchial smooth muscle cell
Calm4	ENSMUSG00000033765	8	1	Skin of Body: epidermal cell
Calm5	ENSMUSG00000099269	7	1	Skin of Body: epidermal cell
Capns2	ENSMUSG00000078144	8	1	Skin of Body: keratinocyte stem cell
Car2	ENSMUSG00000027562	4	1	Heart: erythrocyte
Car3	ENSMUSG00000027559	8	1	Bladder Lumen: bladder cell; Adipose Tissue: mesenchymal stem cell of adipose tissue
Cav1	ENSMUSG00000007655	8	1	Lymph Node: valve lymphatic endothelial cell; Adipose Tissue: endothelial cell
Cavin2	ENSMUSG00000045954	8	1	Lymph Node: subcapsular ceiling lymphatic endothelial cell
Ccdc153	ENSMUSG00000070306	7	1	Lung: ciliated columnar cell of tracheobronchial tree
Ccdc80	ENSMUSG00000022665	8	1	Heart: fibroblast of cardiac tissue; Trachea: fibroblast
Ccl12	ENSMUSG00000035352	4	1	Heart: leukocyte; Pancreas: leukocyte; Bladder Lumen: leukocyte; Kidney: leukocyte
Ccl9	ENSMUSG00000019122	8	1	Bone Marrow: basophil; Lung: basophil; Large Intestine: intestinal macrophage
Ccn3	ENSMUSG00000037362	8	1	Lung: lung neuroendocrine cell; Brain: granule cell layer neuron
Cd300lf	ENSMUSG00000047798	8	1	Lung: neutrophil
Cd36	ENSMUSG00000002944	8	1	Lymph Node: subcapsular ceiling lymphatic endothelial cell; Heart: endothelial cell of coronary artery
Cd3d	ENSMUSG00000032094	8	1	Mammary Gland: T cell; Adipose Tissue: T cell; Kidney: T cell; Lung: T cell; Limb Muscle: T cell; Spleen: T cell; Skin of Body: T cell
Cd5l	ENSMUSG00000015854	8	1	Lung: lung macrophage
Cd8a	ENSMUSG00000053977	8	1	Thymus: thymocyte
Cdh16	ENSMUSG00000031881	8	1	Kidney: kidney loop of Henle ascending limb epithelial cell
Cdhr5	ENSMUSG00000025497	8	1	Large Intestine: enterocyte of epithelium of large intestine
Cdx1	ENSMUSG00000024619	7	1	Large Intestine: intestinal crypt stem cell
Celf3	ENSMUSG00000028137	8	1	Pancreas: pancreatic D cell; Brain: glutamatergic neuron
Cenpf	ENSMUSG00000026605	8	1	Skin of Body: stem cell of epidermis
Cfh	ENSMUSG00000026365	8	1	Heart: endocardial cell; Adipose Tissue: mesenchymal stem cell of adipose tissue
Chgb	ENSMUSG00000027350	8	1	Pancreas: pancreatic D cell; Brain: GABAergic neuron
Chl1	ENSMUSG00000030077	8	1	Heart: cardiac neuron
Chodl	ENSMUSG00000022860	8	1	Limb Muscle: skeletal muscle satellite cell
Clcnka	ENSMUSG00000033770	8	1	Kidney: kidney loop of Henle ascending limb epithelial cell
Clcnkb	ENSMUSG00000006216	8	1	Kidney: kidney distal convoluted tubule epithelial cell
Cldn11	ENSMUSG00000037625	8	1	Lung: endothelial cell of lymphatic vessel
Cldn2	ENSMUSG00000047230	8	1	Kidney: kidney proximal convoluted tubule epithelial cell
Cldn3	ENSMUSG00000070473	1	1	Pancreas: pancreatic ductal cell
Cldn4	ENSMUSG00000047501	7	1	Bladder Lumen: bladder urothelial cell
Cldn7	ENSMUSG00000018569	6	1	Large Intestine: intestinal crypt stem cell
Clec14a	ENSMUSG00000045930	8	1	Lung: smooth muscle cell of the pulmonary artery
Clec4a3	ENSMUSG00000043832	8	1	Kidney: kidney cell
Clec4f	ENSMUSG00000014542	8	1	Liver: Kupffer cell
Cndp2	ENSMUSG00000024644	8	1	Kidney: epithelial cell of proximal tubule
Cnfn	ENSMUSG00000063651	1	1	Tongue: keratinocyte
Cnn1	ENSMUSG00000001349	8	1	Mammary Gland: basal cell; Heart: smooth muscle cell
Coch	ENSMUSG00000020953	8	1	Lymph Node: oxazolone-induced lymphatic endothelial subset 1
Col17a1	ENSMUSG00000025064	8	1	Skin of Body: stem cell of epidermis
Col2a1	ENSMUSG00000022483	8	1	Trachea: mesenchymal cell
Col8a1	ENSMUSG00000068196	8	1	Kidney: fibroblast; Trachea: fibroblast
Colec11	ENSMUSG00000036655	8	1	Liver: hepatic stellate cell
Comp	ENSMUSG00000031849	8	1	Heart: endocardial cell
Cox8b	ENSMUSG00000025488	2	1	Heart: cardiac muscle cell; Limb Muscle: endothelial cell
Cp	ENSMUSG00000003617	8	1	Pancreas: pancreatic ductal cell
Cpa3	ENSMUSG00000001865	8	1	Bone Marrow: naive B cell
Cplx2	ENSMUSG00000025867	8	1	Trachea: neuroendocrine cell
Crct1	ENSMUSG00000027913	5	1	Tongue: Langerhans cell
Cryab	ENSMUSG00000032060	7	1	Kidney: podocyte (sensu Diptera)
Csf3r	ENSMUSG00000028859	8	1	Lung: neutrophil
Cstdc4	ENSMUSG00000079597	5	1	Heart: mast cell; Skin of Body: basal cell of epidermis
Ctla2a	ENSMUSG00000044258	8	1	Bone Marrow: hematopoietic precursor cell; Lung: T cell; Skin of Body: T cell; Limb Muscle: T cell
Ctla4	ENSMUSG00000026011	8	1	Lung: regulatory T cell
Ctse	ENSMUSG00000004552	8	1	Bone Marrow: erythroblast; Adipose Tissue: erythroblast; Spleen: erythroblast; Large Intestine: large intestine goblet cell
Ctsg	ENSMUSG00000040314	8	1	Kidney: lymphocyte; Adipose Tissue: lymphocyte
Ctss	ENSMUSG00000038642	8	1	Lymph Node: transition zone lymphatic endothelial cell; Liver: myeloid leukocyte
Cubn	ENSMUSG00000026726	8	1	Kidney: brush cell
Cux2	ENSMUSG00000042589	8	1	Brain: granule cell layer neuron
Cxcr2	ENSMUSG00000026180	8	1	Lung: neutrophil
Cybb	ENSMUSG00000015340	8	1	Lung: intermediate monocyte
Cyp11a1	ENSMUSG00000032323	8	1	Bone Marrow: basophil; Lung: basophil
Cyp4b1	ENSMUSG00000028713	8	1	Lymph Node: Marco+ medullary lymphatic endothelial cell; Kidney: epithelial cell of proximal tubule
Dao	ENSMUSG00000042096	8	1	Kidney: kidney proximal straight tubule epithelial cell
Dbpht2	ENSMUSG00000029878	8	1	Pancreas: pancreatic PP cell
Dcdc2a	ENSMUSG00000035910	8	1	Pancreas: pancreatic ductal cell
Dcpp2	ENSMUSG00000096278	7	1	Trachea: basal epithelial cell of tracheobronchial tree
Des	ENSMUSG00000026208	8	1	Limb Muscle: skeletal muscle satellite cell
Dnase1l3	ENSMUSG00000025279	8	1	Liver: endothelial cell of hepatic sinusoid
Dpt	ENSMUSG00000026574	8	1	Adipose Tissue: mesenchymal stem cell of adipose tissue
Dsc3	ENSMUSG00000059898	8	1	Skin of Body: epidermal cell
Dynlrb2	ENSMUSG00000034467	6	1	Lung: ciliated columnar cell of tracheobronchial tree
Ecrg4	ENSMUSG00000026051	6	1	Mammary Gland: basal cell
Emb	ENSMUSG00000021728	8	1	Large Intestine: hematopoietic stem cell
Eng	ENSMUSG00000026814	8	1	Heart: endocardial cell; Limb Muscle: mesenchymal stem cell
Epcam	ENSMUSG00000045394	8	1	Mammary Gland: luminal epithelial cell of mammary gland; Lung: type II pneumocyte; Lung: club cell
Epsti1	ENSMUSG00000022014	8	1	Mammary Gland: T cell; Adipose Tissue: T cell; Kidney: T cell; Lung: T cell; Limb Muscle: T cell; Spleen: T cell; Skin of Body: T cell
Etv1	ENSMUSG00000004151	8	1	Pancreas: pancreatic A cell
F13a1	ENSMUSG00000039109	8	1	Heart: leukocyte; Pancreas: leukocyte; Bladder Lumen: leukocyte; Kidney: leukocyte
F3	ENSMUSG00000028128	8	1	Lung: club cell
Fam183b	ENSMUSG00000049154	5	1	Lung: ciliated columnar cell of tracheobronchial tree
Fam25c	ENSMUSG00000043681	2	1	Skin of Body: epidermal cell
Fbln5	ENSMUSG00000021186	8	1	Kidney: kidney cortex artery cell
Fcnb	ENSMUSG00000026835	8	1	Bone Marrow: megakaryocyte-erythroid progenitor cell; Spleen: megakaryocyte-erythroid progenitor cell
Fech	ENSMUSG00000024588	8	1	Heart: erythrocyte
Fibin	ENSMUSG00000074971	8	1	Lung: bronchial smooth muscle cell
Fmo5	ENSMUSG00000028088	8	1	Liver: duct epithelial cell
Folr2	ENSMUSG00000032725	8	1	Liver: Kupffer cell
Fxyd1	ENSMUSG00000036570	1	1	Heart: cardiac neuron
Fxyd3	ENSMUSG00000057092	8	1	Skin of Body: keratinocyte stem cell
Fxyd4	ENSMUSG00000004988	8	1	Kidney: kidney collecting duct principal cell
Fxyd6	ENSMUSG00000066705	8	1	Lymph Node: valve lymphatic endothelial cell; Lung: endothelial cell of lymphatic vessel
Gabrp	ENSMUSG00000020159	8	1	Lung: club cell
Gad1	ENSMUSG00000070880	8	1	Brain: GABAergic neuron
Gamt	ENSMUSG00000020150	3	1	Pancreas: pancreatic acinar cell
Gap43	ENSMUSG00000047261	8	1	Lung: pericyte
Gatm	ENSMUSG00000027199	8	1	Kidney: kidney proximal straight tubule epithelial cell; Skin of Body: dermal macrophage
Gc	ENSMUSG00000035540	8	1	Liver: hepatocyte
Gfap	ENSMUSG00000020932	8	1	Brain: astrocyte
Gjb4	ENSMUSG00000046623	8	1	Mammary Gland: basal cell; Skin of Body: basal cell of epidermis
Gm13889	ENSMUSG00000087006	3	1	Trachea: neuroendocrine cell
Gm94	ENSMUSG00000071858	7	1	Skin of Body: epidermal cell
Gng11	ENSMUSG00000032766	5	1	Lung: endothelial cell of lymphatic vessel
Gp2	ENSMUSG00000030954	8	1	Pancreas: pancreatic acinar cell
Gpa33	ENSMUSG00000000544	8	1	Large Intestine: enterocyte of epithelium of large intestine
Gpihbp1	ENSMUSG00000022579	8	1	Adipose Tissue: endothelial cell
Gpx2	ENSMUSG00000042808	8	1	Large Intestine: intestinal crypt stem cell
Gpx6	ENSMUSG00000004341	8	1	Kidney: kidney loop of Henle ascending limb epithelial cell
Gria2	ENSMUSG00000033981	8	1	Pancreas: pancreatic A cell
Guca2b	ENSMUSG00000032978	5	1	Kidney: epithelial cell of proximal tubule
Hap1	ENSMUSG00000006930	8	1	Pancreas: pancreatic D cell
Hc	ENSMUSG00000026874	8	1	Lung: type II pneumocyte
Hemgn	ENSMUSG00000028332	8	1	Bone Marrow: erythroblast; Adipose Tissue: erythroblast; Spleen: erythroblast; Large Intestine: hematopoietic stem cell large
Higd1b	ENSMUSG00000020928	3	1	Lung: pericyte
Hmbs	ENSMUSG00000032126	8	1	Bone Marrow: erythroblast; Adipose Tissue: erythroblast; Spleen: erythroblast
Hmgcs2	ENSMUSG00000027875	8	1	Large Intestine: epithelial cell of large intestine
Hp	ENSMUSG00000031722	5	1	Bone Marrow: promonocyte; Lung: endothelial cell of lymphatic vessel; Liver: hepatocyte
Hpgd	ENSMUSG00000031613	4	1	Lung: bronchial smooth muscle cell; Lung: bronchial smooth muscle cell; Limb Muscle: smooth muscle cell
Hpx	ENSMUSG00000030895	8	1	Liver: hepatocyte
Hrc	ENSMUSG00000038239	8	1	Heart: cardiac muscle cell
Hrg	ENSMUSG00000022877	8	1	Liver: hepatocyte
Hsd11b2	ENSMUSG00000031891	8	1	Kidney: kidney collecting duct principal cell
Hsd3b4	ENSMUSG00000095143	8	1	Kidney: brush cell
Htra3	ENSMUSG00000029096	8	1	Limb Muscle: mesenchymal cell
Ifitm6	ENSMUSG00000059108	8	1	Bone Marrow: granulocyte; Spleen: granulocyte; Trachea: granulocyte
Igfbp6	ENSMUSG00000023046	5	1	Lymph Node: valve lymphatic endothelial cell; Adipose Tissue: mesenchymal stem cell of adipose tissue
Il1r2	ENSMUSG00000026073	8	1	Tongue: Langerhans cell
Insm1	ENSMUSG00000068154	8	1	Pancreas: type B pancreatic cell
Isca1	ENSMUSG00000044792	8	1	Heart: erythrocyte
Isg20	ENSMUSG00000039236	3	1	Heart: erythrocyte
Itga8	ENSMUSG00000026768	8	1	Lung: fibroblast of lung
Ivl	ENSMUSG00000049128	8	1	Bladder Lumen: bladder urothelial cell; Skin of Body: stem cell of epidermis
Iyd	ENSMUSG00000019762	8	1	Adipose Tissue: epithelial cell; Trachea: epithelial cell; Large Intestine: epithelial cell of large intestine
Kcna1	ENSMUSG00000047976	8	1	Heart: cardiac neuron
Kcnj1	ENSMUSG00000041248	8	1	Kidney: kidney distal convoluted tubule epithelial cell
Kcnj16	ENSMUSG00000051497	8	1	Kidney: kidney collecting duct epithelial cell
Kdr	ENSMUSG00000062960	8	1	Kidney: kidney capillary endothelial cell
Kl	ENSMUSG00000058488	8	1	Kidney: kidney collecting duct epithelial cell
Klra8	ENSMUSG00000089727	8	1	Bone Marrow: natural killer cell; Kidney: natural killer cell; Liver: natural killer cell; Lung: natural killer cell; Spleen: natural killer cell
Kng2	ENSMUSG00000060459	8	1	Kidney: kidney loop of Henle thick ascending limb epithelial cell
Krt13	ENSMUSG00000044041	8	1	Tongue: basal cell of epidermis; Skin of Body: basal cell of epidermis
Krt16	ENSMUSG00000053797	8	1	Tongue: keratinocyte
Krt19	ENSMUSG00000020911	8	1	Lung: club cell
Krt79	ENSMUSG00000061397	8	1	Tongue: basal cell of epidermis; Skin of Body: basal cell of epidermis
Krt8	ENSMUSG00000049382	8	1	Large Intestine: intestinal crypt stem cell
Lamp3	ENSMUSG00000041247	8	1	Lung: type II pneumocyte
Laptm5	ENSMUSG00000028581	8	1	Lung: alveolar macrophage
Lce1m	ENSMUSG00000027912	4	1	Skin of Body: epidermal cell
Ldhb	ENSMUSG00000030246	8	1	Kidney: kidney distal convoluted tubule epithelial cell
Lhx2	ENSMUSG00000000247	8	1	Skin of Body: keratinocyte stem cell
Lipg	ENSMUSG00000053846	8	1	Lung: pericyte
Lor	ENSMUSG00000043165	7	1	Skin of Body: keratinocyte stem cell
Lrp2	ENSMUSG00000027070	8	1	Kidney: kidney proximal convoluted tubule epithelial cell
Lst1	ENSMUSG00000073412	4	1	Lung: non-classical monocyte
Ltc4s	ENSMUSG00000020377	2	1	Lung: alveolar macrophage
Lum	ENSMUSG00000036446	8	1	Adipose Tissue: mesenchymal stem cell of adipose tissue
Ly6g6c	ENSMUSG00000092586	8	1	Skin of Body: epidermal cell
Ly6h	ENSMUSG00000022577	8	1	Pancreas: pancreatic D cell
Lyve1	ENSMUSG00000030787	8	1	Lymph Node: Ptx3+ medullary lymphatic endothelial cell; Lung: smooth muscle cell of the pulmonary artery
Mamdc2	ENSMUSG00000033207	8	1	Lung: fibroblast of lung
Mapk10	ENSMUSG00000046709	8	1	Heart: cardiac muscle cell; Brain: glutamatergic neuron; Brain: GABAergic neuron
Marco	ENSMUSG00000026390	8	1	Lymph Node: Marco+ medullary lymphatic endothelial cell
Mettl7a2	ENSMUSG00000056487	8	1	Kidney: brush cell
Mfap4	ENSMUSG00000042436	6	1	Lung: fibroblast of lung; Skin of Body: fibroblast
Mfap5	ENSMUSG00000030116	8	1	Lung: adventitial cell; Skin of Body: fibroblast
Mgat4c	ENSMUSG00000019888	8	1	Large Intestine: epithelial cell of large intestine
Mgll	ENSMUSG00000033174	8	1	Adipose Tissue: endothelial cell
Mlc1	ENSMUSG00000035805	8	1	Lung: type II pneumocyte
Mmp8	ENSMUSG00000005800	8	1	Bone Marrow: proerythroblast; Spleen: proerythroblast
Mmp9	ENSMUSG00000017737	8	1	Lymph Node: subcapsular floor lymphatic endothelial cell; Bone Marrow: proerythroblast; Bone Marrow: macrophage
Mmrn1	ENSMUSG00000054641	8	1	Lymph Node: Ptx3+ medullary lymphatic endothelial cell; Lung: endothelial cell of lymphatic vessel
Mpeg1	ENSMUSG00000046805	8	1	Lung: alveolar macrophage
Mpo	ENSMUSG00000009350	8	1	Kidney: lymphocyte; Adipose Tissue: lymphocyte
Mrgpra2a	ENSMUSG00000093973	8	1	Heart: mast cell
Ms4a6b	ENSMUSG00000024677	8	1	Thymus: CD4-positive alpha-beta T cell
Ms4a6c	ENSMUSG00000079419	8	1	Lung: classical monocyte
Ms4a7	ENSMUSG00000024672	8	1	Bone Marrow: macrophage; Mammary Gland: macrophage; Kidney: macrophage; Limb Muscle: macrophage; Spleen: macrophage; Trachea: macrophage
Muc1	ENSMUSG00000042784	8	1	Lung: type II pneumocyte
Mustn1	ENSMUSG00000042485	7	1	Lung: pulmonary interstitial fibroblast; Skin of Body: fibroblast
Myf6	ENSMUSG00000035923	8	1	Limb Muscle: cell of skeletal muscle
Myh11	ENSMUSG00000018830	8	1	Heart: smooth muscle cell; Limb Muscle: smooth muscle cell
Myl9	ENSMUSG00000067818	8	1	Kidney: mesangial cell
Mylk	ENSMUSG00000022836	8	1	Kidney: mesangial cell; Lung: bronchial smooth muscle cell
Mylk3	ENSMUSG00000031698	8	1	Heart: cardiac muscle cell
Myoz1	ENSMUSG00000068697	3	1	Limb Muscle: cell of skeletal muscle
Myoz2	ENSMUSG00000028116	8	1	Heart: cardiac muscle cell
Myt1l	ENSMUSG00000061911	8	1	Pancreas: pancreatic A cell; Brain: GABAergic neuron
Nap1l5	ENSMUSG00000055430	8	1	Pancreas: pancreatic A cell
Nbl1	ENSMUSG00000041120	8	1	Bladder Lumen: bladder cell; Adipose Tissue: mesenchymal stem cell of adipose tissue
Ncf4	ENSMUSG00000071715	8	1	Kidney: kidney cell
Ndrg1	ENSMUSG00000005125	8	1	Kidney: kidney proximal convoluted tubule epithelial cell
Ndufa4l2	ENSMUSG00000040280	5	1	Skin of Body: stem cell of epidermis
Ndufs8	ENSMUSG00000059734	8	1	Kidney: kidney distal convoluted tubule epithelial cell
Neurod1	ENSMUSG00000034701	8	1	Pancreas: pancreatic A cell; Brain: glutamatergic neuron
Nnat	ENSMUSG00000067786	3	1	Lung: lung neuroendocrine cell; Brain: glutamatergic neuron
Nox4	ENSMUSG00000030562	8	1	Kidney: kidney proximal convoluted tubule epithelial cell
Nts	ENSMUSG00000019890	8	1	Lymph Node: collecting vessel lymphatic endothelial cell
Nupr1	ENSMUSG00000030717	4	1	Lung: club cell; Skin of Body: basal cell of epidermis
Oit1	ENSMUSG00000021749	8	1	Large Intestine: large intestine goblet cell
Oit3	ENSMUSG00000009654	8	1	Liver: endothelial cell of hepatic sinusoid
Omp	ENSMUSG00000074006	8	1	Nose and Airway: olfactory sensory neuron
Otor	ENSMUSG00000027416	8	1	Kidney: fibroblast; Trachea: fibroblast
Pax8	ENSMUSG00000026976	8	1	Kidney: podocyte (sensu Diptera)
Pck1	ENSMUSG00000027513	8	1	Kidney: kidney proximal convoluted tubule epithelial cell
Pcolce2	ENSMUSG00000015354	8	1	Lung: adventitial cell; Adipose Tissue: mesenchymal stem cell of adipose tissue
Pf4	ENSMUSG00000029373	5	1	Lymph Node: subcapsular floor lymphatic endothelial cell; Heart: leukocyte
Pgam2	ENSMUSG00000020475	5	1	Kidney: kidney collecting duct epithelial cell
Pglyrp1	ENSMUSG00000030413	5	1	Bone Marrow: granulocyte; Spleen: granulocyte; Trachea: granulocyte
Pi16	ENSMUSG00000024011	8	1	Heart: fibroblast of cardiac tissue
Plbd1	ENSMUSG00000030214	8	1	Lung: myeloid dendritic cell
Pln	ENSMUSG00000038583	8	1	Heart: cadiac muscle cell
Plp1	ENSMUSG00000031425	2	1	Heart: cardiac neuron
Plvap	ENSMUSG00000034845	8	1	Kidney: fenestrated cell; Lung: type II pneumocyte
Pmp22	ENSMUSG00000018217	8	1	Limb Muscle: Schwann cell
Pnmal2	ENSMUSG00000070802	8	1	Pancreas: pancreatic D cell
Podxl	ENSMUSG00000025608	8	1	Kidney: mesangial cell
Pou3f3	ENSMUSG00000045515	8	1	Brain: glutamatergic neuron
Ppargc1a	ENSMUSG00000029167	8	1	Kidney: kidney loop of Henle thick ascending limb epithelial cell
Ppbp	ENSMUSG00000029372	8	1	Heart: cardiac neuron
Ppp1r1a	ENSMUSG00000022490	8	1	Lymph Node: subcapsular floor lymphatic endothelial cell; Kidney: kidney loop of Henle ascending limb epithelial cell
Prap1	ENSMUSG00000025467	4	1	Large Intestine: enterocyte of epithelium of large intestine
Prg2	ENSMUSG00000027073	8	1	Bone Marrow: plasma cell; Kidney: plasma cell; Lung: plasma cell; Spleen: plasma cell
Prom2	ENSMUSG00000027376	8	1	Kidney: kidney loop of Henle ascending limb epithelial cell; Skin of Body: keratinocyte stem cell
Prox1	ENSMUSG00000010175	8	1	Eye: lens of eye
Prss23	ENSMUSG00000039405	8	1	Lymph Node: subcapsular ceiling lymphatic endothelial cell; Lung: vein endothelial cell
Prss3	ENSMUSG00000071519	7	1	Pancreas: pancreatic stellate cell
Prx	ENSMUSG00000053198	8	1	Lung: bronchial smooth muscle cell
Psmb8	ENSMUSG00000024338	8	1	Lung: dendritic cell
Ptn	ENSMUSG00000029838	8	1	Lymph Node: transition zone lymphatic endothelial cell; Brain: oligodendrocyte; Brain: astrocyte
Ptprn2	ENSMUSG00000056553	8	1	Pancreas: pancreatic D cell; Brain: glutamatergic neuron
Pvalb	ENSMUSG00000005716	4	1	Brain: GABAergic neuron
Pygm	ENSMUSG00000032648	8	1	Limb Muscle: cell of skeletal muscle
Rab3b	ENSMUSG00000003411	8	1	Pancreas: pancreatic D cell
Rac2	ENSMUSG00000033220	8	1	Bone Marrow: hematopoietic precursor cell; Large Intestine: hematopoietic stem cell large
Rasd1	ENSMUSG00000049892	8	1	Kidney: mesangial cell
Rbp1	ENSMUSG00000046402	8	1	Mammary Gland: basal cell
Rbp2	ENSMUSG00000032454	4	1	Large Intestine: enterocyte of epithelium of large intestine
Rbp7	ENSMUSG00000028996	4	1	Heart: endothelial cell of coronary artery
Reg3g	ENSMUSG00000030017	8	1	Lymph Node: oxazolone-induced lymphatic endothelial subset 1
Retn	ENSMUSG00000012705	8	1	Adipose Tissue: myeloid cell
Retnla	ENSMUSG00000061100	8	1	Adipose Tissue: myeloid cell; Lung: lung macrophage
Rgs5	ENSMUSG00000026678	8	1	Lymph Node: oxazolone-induced lymphatic endothelial subset 1; Heart: smooth muscle cell
Rhcg	ENSMUSG00000030549	8	1	Kidney: kidney collecting duct principal cell
Rhd	ENSMUSG00000028825	8	1	Bone Marrow: erythroblast; Adipose Tissue: erythroblast; Spleen: erythroblast
Rho	ENSMUSG00000030324	8	1	Eye: rod cells of the retina
Riiad1	ENSMUSG00000028139	6	1	Lung: ciliated columnar cell of tracheobronchial tree
Rsad2	ENSMUSG00000020641	8	1	Lymph Node: oxazolone-induced lymphatic endothelial subset 2; Kidney: fenestrated cell
Runx2	ENSMUSG00000039153	8	1	Liver: plasmacytoid dendritic cell; Lung: plasmacytoid dendritic cell
S100a14	ENSMUSG00000042306	7	1	Tongue: basal cell of epidermis; Skin of Body: basal cell of epidermis
S100a4	ENSMUSG00000001020	6	1	Lymph Node: collecting vessel lymphatic endothelial cell; Lung: classical monocyte
Satb1	ENSMUSG00000023927	8	1	Thymus: double negative thymocyte; Brain: glutamatergic neuron
Sbsn	ENSMUSG00000046056	8	1	Skin of Body: epidermal cell
Scg2	ENSMUSG00000050711	8	1	Pancreas: type B pancreatic cell; Brain: GABAergic neuron; Brain: glutamatergic neuron
Scg3	ENSMUSG00000032181	8	1	Pancreas: pancreatic PP cell; Brain: GABAergic neuron; Brain: glutamatergic neuron
Scg5	ENSMUSG00000023236	8	1	Pancreas: pancreatic PP cell; Brain: GABAergic neuron; Brain: glutamatergic neuron
Scgb3a2	ENSMUSG00000038791	8	1	Lung: club cell
Scin	ENSMUSG00000002565	8	1	Kidney: kidney cortex artery cell
Sct	ENSMUSG00000038580	1	1	Large Intestine: large intestine goblet cell
Sdc1	ENSMUSG00000020592	8	1	Skin of Body: keratinocyte stem cell
Selenbp1	ENSMUSG00000068874	8	1	Lung: club cell
Serpina10	ENSMUSG00000061947	8	1	Liver: duct epithelial cell
Serpina3n	ENSMUSG00000021091	8	1	Heart: fibroblast of cardiac tissue
Serpinb11	ENSMUSG00000026327	8	1	Skin of Body: keratinocyte stem cell
Serpinb5	ENSMUSG00000067006	8	1	Tongue: basal cell of epidermis; Skin of Body: basal cell of epidermis
Serpinf1	ENSMUSG00000000753	8	1	Limb Muscle: mesenchymal stem cell; Trachea: mesenchymal stem cell
Sez6l	ENSMUSG00000058153	8	1	Pancreas: type B pancreatic cell
Sfrp1	ENSMUSG00000031548	8	1	Kidney: kidney collecting duct epithelial cell; Brain: GABAergic neuron
Sfta2	ENSMUSG00000090509	4	1	Lung: type II pneumocyte
Sftpd	ENSMUSG00000021795	8	1	Lung: club cell
Slc10a1	ENSMUSG00000021135	8	1	Liver: hepatocyte
Slc14a1	ENSMUSG00000059336	8	1	Liver: duct epithelial cell
Slc14a2	ENSMUSG00000024552	8	1	Kidney: podocyte (sensu Diptera); Brain: astrocyte
Slc17a7	ENSMUSG00000070570	8	1	Brain: glutamatergic neuron
Slc22a6	ENSMUSG00000024650	8	1	Kidney: epithelial cell of proximal tubule; Brain: astrocyte
Slc22a8	ENSMUSG00000063796	8	1	Kidney: kidney proximal straight tubule epithelial cell
Slc25a37	ENSMUSG00000034248	8	1	Bone Marrow: immature B cell
Slc25a47	ENSMUSG00000048856	8	1	Liver: hepatocyte
Slc27a2	ENSMUSG00000027359	8	1	Kidney: brush cell
Slc34a2	ENSMUSG00000029188	8	1	Lung: type II pneumocyte
Slc4a1	ENSMUSG00000006574	8	1	Bone Marrow: immature B cell
Slc4a4	ENSMUSG00000060961	8	1	Kidney: kidney proximal convoluted tubule epithelial cell
Slc5a1	ENSMUSG00000011034	8	1	Kidney: kidney loop of Henle ascending limb epithelial cell
Snap25	ENSMUSG00000027273	8	1	Lung: lung neuroendocrine cell; Brain: glutamatergic neuron
Sod3	ENSMUSG00000072941	8	1	Lung: fibroblast of lung; Skin of Body: fibroblast
Sostdc1	ENSMUSG00000036169	8	1	Kidney: kidney loop of Henle thick ascending limb epithelial cell
Sox17	ENSMUSG00000025902	8	1	Kidney: kidney cortex artery cell; Lung: vein endothelial cell
Sox2	ENSMUSG00000074637	8	1	Brain: neural stem cell
Sox9	ENSMUSG00000000567	8	1	Mammary Gland: luminal epithelial cell of mammary gland
Stfa2l1	ENSMUSG00000059657	4	1	Heart: mast cell; Skin of Body: basal cell of epidermis
Stmn1	ENSMUSG00000028832	8	1	Spleen: immature NK T cell
Sypl2	ENSMUSG00000027887	8	1	Limb Muscle: cell of skeletal muscle
Tagln	ENSMUSG00000032085	4	1	Trachea: smooth muscle cell of trachea
Tat	ENSMUSG00000001670	8	1	Liver: hepatocyte
Tbx1	ENSMUSG00000009097	6	1	Skin of Body: keratinocyte stem cell
Tcf15	ENSMUSG00000068079	2	1	Heart: endothelial cell of coronary artery
Tfcp2l1	ENSMUSG00000026380	8	1	Kidney: kidney collecting duct principal cell
Tff2	ENSMUSG00000024028	5	1	Pancreas: pancreatic acinar cell
Thbs4	ENSMUSG00000021702	8	1	Limb Muscle: mesenchymal stem cell; Trachea: mesenchymal stem cell
Them5	ENSMUSG00000028148	8	1	Tongue: basal cell of epidermis; Skin of Body: basal cell of epidermis
Tie1	ENSMUSG00000033191	8	1	Kidney: fenestrated cell
Timp3	ENSMUSG00000020044	8	1	Kidney: kidney cortex artery cell; Lung: adventitial cell; Adipose Tissue: mesenchymal stem cell of adipose tissue
Timp4	ENSMUSG00000030317	8	1	Heart: endothelial cell of coronary artery
Tm4sf20	ENSMUSG00000026149	8	1	Large Intestine: enterocyte of epithelium of large intestine
Tm4sf4	ENSMUSG00000027801	8	1	Pancreas: pancreatic ductal cell
Tmem100	ENSMUSG00000069763	8	1	Lung: bronchial smooth muscle cell; Limb Muscle: smooth muscle cell
Tmem147	ENSMUSG00000006315	4	1	Kidney: kidney distal convoluted tubule epithelial cell
Tmem212	ENSMUSG00000043164	8	1	Lung: ciliated columnar cell of tracheobronchial tree
Tmem213	ENSMUSG00000029829	3	1	Lung: type II pneumocyte
Tmem59l	ENSMUSG00000035964	8	1	Pancreas: pancreatic PP cell
Tnfaip6	ENSMUSG00000053475	8	1	Mammary Gland: stromal cell
Tnnc1	ENSMUSG00000091898	5	1	Heart: cardiac muscle cell; Limb Muscle: cell of skeletal muscle
Trdn	ENSMUSG00000019787	8	1	Heart: cardiac muscle cell
Trim29	ENSMUSG00000032013	8	1	Skin of Body: keratinocyte stem cell
Try10	ENSMUSG00000071521	8	1	Pancreas: pancreatic acinar cell
Tspan8	ENSMUSG00000034127	8	1	Kidney: kidney cortex artery cell; Lung: vein endothelial cell
Ttc36	ENSMUSG00000039438	1	1	Kidney: epithelial cell of proximal tubule
Ttn	ENSMUSG00000051747	8	1	Heart: cardiac muscle cell
Tubb3	ENSMUSG00000062380	8	1	Brain: sensory ganglia
Ube2c	ENSMUSG00000001403	8	1	Bone Marrow: granulocytopoietic cell; Large Intestine: hematopoietic stem cell large
Ucma	ENSMUSG00000026668	8	1	Trachea: chondrocyte
Uox	ENSMUSG00000028186	8	1	Liver: hepatocyte
Upk1a	ENSMUSG00000006313	6	1	Liver: duct epithelial cell
Upk1b	ENSMUSG00000049436	8	1	Liver: duct epithelial cell; Skin of Body: keratinocyte stem cell
Upk3a	ENSMUSG00000022435	7	1	Liver: duct epithelial cell; Skin of Body: keratinocyte stem cell
Upk3b	ENSMUSG00000042985	8	1	Pancreas: pancreatic stellate cell
Vsnl1	ENSMUSG00000054459	8	1	Lung: pericyte
Vsx2	ENSMUSG00000021239	8	1	Eye: lens of eye
Vwf	ENSMUSG00000001930	8	1	Lung: smooth muscle cell of the pulmonary artery
Wif1	ENSMUSG00000020218	8	1	Kidney: fibroblast; Trachea: fibroblast
Wnt3	ENSMUSG00000000125	8	1	Skin of Body: stem cell of epidermis
